# Diversity and evolution of surface polysaccharide synthesis loci in Enterobacteriales

**DOI:** 10.1101/709832

**Authors:** Kathryn E. Holt, Florent Lassalle, Kelly L. Wyres, Ryan Wick, Rafal J. Mostowy

## Abstract

Bacterial capsules and lipopolysaccharides are diverse surface polysaccharides (SPs) that serve as the frontline for interactions with the outside world. While SPs can evolve rapidly, their diversity and evolutionary dynamics across different taxonomic scales has not been investigated in detail. Here, we focused on the bacterial order Enterobacteriales (including the medically-relevant Enterobacteriaceae), to carry out comparative genomics of two SP locus synthesis regions, *cps* and *kps*, using 27,334 genomes from 45 genera. We identified high-quality *cps* loci in 22 genera and *kps* in 11 genera, around 4% of which were detected in multiple species. We found SP loci to be highly dynamic genetic entities: their evolution was driven by high rates of horizontal gene transfer (HGT), both of whole loci and component genes, and relaxed purifying selection, yielding large repertoires of SP diversity. In spite of that, we found the presence of (near-)identical locus structures in distant taxonomic backgrounds that could not be explained by recent exchange, pointing to long-term selective preservation of locus structures in some populations. Our results reveal differences in evolutionary dynamics driving SP diversity within different bacterial species, with lineages of *Escherichia coli*, *Enterobacter hormachei* and *Klebsiella aerogenes* most likely to share SP loci via recent exchange; and lineages of *Salmonella enterica*, *Citrobacter sakazakii* and *Serratia marcescens* most likely to share SP loci via other mechanisms such as long-term preservation. Overall, the evolution of SP loci in Enterobacteriales is driven by a range of evolutionary forces and their dynamics and relative importance varies between different species.
