## Supplementary Tables (ZIP) for "Diversity and evolution of surface polysaccharide synthesis loci in Enterobacteriales": SupplTableS2.csv

name	sample.size	no.unique.seqs	med	lower	upper	display.name	locus	seq.names
out0323_HG	1461	340	46	30	71	unknown	cps	GCF_002468165.1__HG_2;GCF_000351325.1__HG;GCF_900184875.1__HG;GCF_000945615.2__HG;GCF_000179155.1__HG;GCF_000190855.1__HG;GCF_000211395.1__HG;GCF_000276785.1__HG;GCF_000355035.2__HG;GCF_000356005.2__HG;GCF_000397445.1__HG;GCF_000458015.1__HG;GCF_000458875.1__HG;GCF_000459935.1__HG;GCF_000460595.1__HG;GCF_000488115.1__HG;GCF_000715035.1__HG;GCF_000780675.1__HG;GCF_000798595.1__HG;GCF_001012495.1__…
out0457_ugd	5914	1902	25	21	30	ugd	cps	GCF_000981805.1__ugd;GCF_002787315.1__ugd;GCF_000250495.1__ugd;GCF_000814145.2__ugd;GCF_002803805.1__ugd;GCF_002788295.1__ugd;GCF_000025465.1__ugd;GCF_000356805.2__ugd;GCF_002918505.1__ugd;GCF_002307655.1__ugd;GCF_000614035.2__ugd;GCF_002531045.1__ugd;GCF_000249675.1__ugd;GCF_000263935.1__ugd;GCF_000263975.1__ugd;GCF_000619645.2__ugd;GCF_002156825.1__ugd;GCF_002461465.1__ugd;GCF_002530855.1__ugd;…
out0276_galF	6014	2122	14	12	17	galF	cps	GCF_002899365.1__galF_2;GCF_000743395.1__galF_2;GCF_002752265.1__galF_2;GCF_002751935.1__galF_2;GCF_002752235.1__galF_2;GCF_000699165.1__galF_2;GCF_002752195.1__galF_2;GCF_000633695.1__galF_2;GCF_002752535.1__galF_2;GCF_002752155.1__galF_2;GCF_000633555.1__galF_3;GCF_000747565.1__galF_2;GCF_000633335.1__galF_3;GCF_001642805.2__galF_2;GCF_002752495.1__galF_2;GCF_002752135.1__galF_2;GCF_000292365.1…
out0010_gnd	6536	2387	11	9.8	13	gnd	cps	GCF_001971315.1__gnd;GCF_000214805.1__gnd;GCF_002966855.1__gnd;GCF_000214235.1__gnd;GCF_001572725.1__gnd;GCF_000214195.1__gnd;GCF_002291425.1__gnd;GCF_000176835.2__gnd;GCF_002811195.1__gnd;GCF_002393445.1__gnd;GCF_002095475.1__gnd;GCF_001571265.1__gnd;GCF_000255315.1__gnd;GCF_900167295.1__gnd;GCF_000330765.1__gnd;GCF_001641135.1__gnd;GCF_002959725.1__gnd;GCF_000814075.1__gnd;GCF_001187905.1__gnd;…
out0232_rmlD	2863	833	6.5	5	8.4	rmlD	cps	GCF_000975275.1__rmlD;GCF_002980095.1__rmlD;GCF_000404125.1__rmlD;GCF_000745075.1__rmlD;GCF_001422605.1__rmlD;GCF_002865965.1__rmlD;GCF_000770305.1__rmlD;GCF_002073755.2__rmlD;GCF_002939255.1__rmlD;GCF_002786865.1__rmlD;GCF_001922445.1__rmlD;GCF_002224035.1__rmlD;GCF_900068835.1__rmlD;GCF_002858935.1__rmlD;GCF_000801085.1__rmlD;GCF_001506165.1__rmlD;GCF_900068855.1__rmlD;GCF_002811195.1__rmlD;GCF…
out0024_rmlB	3478	1176	5.1	4.1	6.3	rmlB	cps	GCF_002919725.1__rmlB;GCF_002208095.1__rmlB;GCF_002919705.1__rmlB;GCF_001631385.1__rmlB;GCF_000458685.1__rmlB;GCF_000458805.1__rmlB;GCF_000498795.2__rmlB;GCF_000779265.1__rmlB;GCF_000782495.1__rmlB;GCF_001030675.1__rmlB;GCF_001520395.1__rmlB;GCF_001521175.1__rmlB;GCF_001561895.1__rmlB;GCF_001566675.1__rmlB;GCF_001601655.1__rmlB;GCF_001614965.1__rmlB;GCF_001621245.1__rmlB;GCF_001621515.1__rmlB;GCF…
out0282_rmlA	3566	1113	3	2.4	3.8	rmlA	cps	GCF_000277545.1__rmlA;GCF_900177785.1__rmlA;GCF_002880615.1__rmlA;GCF_002941625.1__rmlA;GCF_000966005.1__rmlA;GCF_001700105.1__rmlA;GCF_900076585.1__rmlA;GCF_002231735.1__rmlA;GCF_000965825.1__rmlA;GCF_001076295.1__rmlA;GCF_900093875.1__rmlA;GCF_002463095.1__rmlA;GCF_000801755.2__rmlA;GCF_000492675.1__rmlA;GCF_001022575.1__rmlA;GCF_002025225.1__rmlA;GCF_001309385.1__rmlA;GCF_002942065.1__rmlA;GCF…
out0440_cpsACP	456	248	1.9	0.73	3.6	cpsACP	cps	GCF_000017765.1__cpsACP;GCF_001616785.1__cpsACP;GCF_002232535.1__cpsACP;GCF_003008335.1__cpsACP;GCF_900239925.1__cpsACP;GCF_000797795.1__cpsACP;GCF_000352185.1__cpsACP;GCF_000981065.1__cpsACP;GCF_002243925.1__cpsACP;GCF_002803805.1__cpsACP;GCF_001030245.1__cpsACP;GCF_001030355.1__cpsACP;GCF_002229675.1__cpsACP;GCF_002310715.1__cpsACP;GCF_002850675.2__cpsACP;GCF_002248705.1__cpsACP;GCF_001562375.1…
out0482_HG	561	125	1.8	0	6.7	unknown	cps	GCF_001033975.1__HG_3;GCF_002853525.1__HG_2;GCF_900086415.1__HG_2;GCF_001033465.1__HG_2;GCF_002180255.1__HG_2;GCF_002851515.1__HG_3;GCF_000807495.1__HG_3;GCF_002186265.1__HG_3;GCF_002181455.1__HG_3;GCF_002181755.1__HG_3;GCF_002162475.1__HG_3;GCF_002181265.1__HG_3;GCF_002181555.1__HG_3;GCF_002180525.1__HG_3;GCF_000441855.1__HG_3;GCF_000567185.1__HG_2;GCF_000693035.1__HG_3;GCF_000694315.1__HG_2;GCF…
out0401_galE	1041	398	1.4	0.93	2	galE	cps	GCF_002047625.1__gne;GCF_001833595.1__gne;GCF_001570045.1__gne;GCF_001835085.1__gne;GCF_001448705.2__gne;GCF_002108105.1__gne;GCF_001832605.1__gne;GCF_001834825.1__gne;GCF_002049445.1__gne;GCF_001832645.1__gne;GCF_002265995.1__gne;GCF_002047875.1__gne;GCF_002741885.1__gne;GCF_001448665.1__gne;GCF_002467955.1__galE;GCF_002518725.1__galE;GCF_002547455.1__galE;GCF_001576235.1__galE;GCF_001268585.1__…
out0016_manB	1503	876	1.3	0.73	2	manB	cps	GCF_000780655.1__manB_2;GCF_000714135.1__manB;GCF_002794825.1__manB;GCF_002229955.1__manB;GCF_002794855.1__manB;GCF_002510665.1__manB;GCF_002166505.1__manB;GCF_002510755.1__manB;GCF_002226055.1__manB;GCF_002484835.1__manB;GCF_002573375.1__manB;GCF_002795045.1__manB;GCF_002547475.1__manB;GCF_002794845.1__manB;GCF_002534755.1__manB;GCF_002002175.1__manB;GCF_002794865.1__manB;GCF_000714105.1__manB;G…
out0150_rmlC	2976	741	0.99	0.71	1.3	rmlC	cps	GCF_002114505.1__rmlC;GCF_002977775.1__rmlC;GCF_002975095.1__rmlC;GCF_002976855.1__rmlC;GCF_002977675.1__rmlC;GCF_002075775.1__rmlC;GCF_002974495.1__rmlC;GCF_002114515.1__rmlC;GCF_002532315.1__rmlC;GCF_002075445.1__rmlC;GCF_002532485.1__rmlC;GCF_002075415.1__rmlC;GCF_002977785.1__rmlC;GCF_002974355.1__rmlC;GCF_900076115.1__rmlC;GCF_001297845.1__rmlC;GCF_001297775.1__rmlC;GCF_900077655.1__rmlC;GCF…
out0117_wzi	1153	520	0.52	0.16	0.97	wzi	cps	GCF_002854135.1__wzi;GCF_002854255.1__wzi;GCF_002850845.1__wzi;GCF_002269255.1__wzi;GCF_000247895.1__wzi;GCF_001509675.1__wzi;GCF_003008175.1__wzi;GCF_001509665.1__wzi;GCF_001056485.1__wzi;GCF_002182025.1__wzi;GCF_001509655.1__wzi;GCF_001509745.1__wzi;GCF_001509735.1__wzi;GCF_002165055.1__wzi;GCF_900085985.1__wzi;GCF_001509715.1__wzi;GCF_001631605.1__wzi;GCF_000692195.1__wzi;GCF_001022295.1__wzi;…
out0184_manB	1064	242	0.51	0	1.3	manB	cps	GCF_000603505.1__manB;GCF_000487495.1__manB;GCF_000494405.1__manB;GCF_001295405.1__manB;GCF_002099305.1__manB;GCF_002114305.1__manB;GCF_000272895.2__manB;GCF_000524805.1__manB;GCF_001241025.1__manB;GCF_001242995.1__manB;GCF_001457355.1__manB;GCF_001473545.1__manB;GCF_001474485.1__manB;GCF_001479865.1__manB;GCF_001480595.1__manB;GCF_001569585.1__manB;GCF_001890845.1__manB;GCF_002030935.1__manB;GCF…
out0315_manC	2370	741	0.37	0.16	0.61	manC	cps	GCF_900083825.1__manC;GCF_002749715.1__manC;GCF_900215435.1__manC;GCF_001559235.2__manC;GCF_001517405.1__manC;GCF_000350725.1__manC;GCF_000408245.1__manC;GCF_001911225.1__manC;GCF_002229955.1__manC;GCF_002786655.1__manC;GCF_002835565.1__manC;GCF_001078195.1__manC;GCF_002853195.1__manC;GCF_900171875.1__manC;GCF_900180505.1__manC;GCF_000710215.1__manC;GCF_001064675.1__manC;GCF_001509655.1__manC;GCF…
out0333_wbaP	1566	542	0.32	0.14	0.54	wbaP	cps	GCF_001620885.1__wcaJ;GCF_002880715.1__wbaP;GCF_900200035.1__wbaP;GCF_001054995.1__wbaP;GCF_001070955.1__wbaP;GCF_001076805.1__wbaP;GCF_002087645.1__wbaP;GCF_002109965.1__wbaP;GCF_002087495.1__wbaP;GCF_003008345.1__wbaP;GCF_900181065.1__wbaP;GCF_900182005.1__wbaP;GCF_900171785.1__wbaP;GCF_900180755.1__wbaP;GCF_001893215.1__wbaP;GCF_900182035.1__wbaP;GCF_900182145.1__wbaP;GCF_001894315.1__wbaP;GCF…
out0106_wza	1301	503	0.21	0.065	0.39	wza	cps	GCF_001975745.1__wza;GCF_002205475.1__wza;GCF_000336425.1__wza;GCF_002752535.1__wza;GCF_000465615.2__wza;GCF_002752155.1__wza;GCF_002752495.1__wza;GCF_002752135.1__wza;GCF_000743395.1__wza;GCF_002752435.1__wza;GCF_002751955.1__wza;GCF_002752265.1__wza;GCF_002751935.1__wza;GCF_002899365.1__wza;GCF_002752235.1__wza;GCF_002752195.1__wza;GCF_001976145.1__wza;GCF_002269665.1__wza;GCF_001514455.1__wza;…
out0334_wzb	1052	326	0.21	0.085	0.37	wzb	cps	GCF_002291425.1__wzb;GCF_000513215.1__wzb;GCF_001642805.2__wzb;GCF_001417865.2__wzb;GCF_002185265.1__wzb;GCF_900101535.1__wzb;GCF_000261045.2__wzb;GCF_002108655.1__wzb;GCF_002915475.1__wzb;GCF_002094145.1__wzb;GCF_002082115.1__wzb;GCF_002915445.1__wzb;GCF_001062235.1__wzb;GCF_001061145.1__wzb;GCF_002592035.1__wzb;GCF_000695995.1__wzb;GCF_002899335.1__wzb;GCF_001034395.1__wzb;GCF_002762595.1__wzb;…
out0079_fdtB	494	188	0.15	0	0.32	fdtB	cps	GCF_002151735.1__wbtC;GCF_002979035.1__fdtB;GCF_002227255.1__fdtB;GCF_001265455.1__wbtC;GCF_001892865.1__fdtB;GCF_001614455.1__fdtB;GCF_001277755.1__fdtB;GCF_001892905.1__fdtB;GCF_002224035.1__wbtC;GCF_900076715.1__wbtC;GCF_000354555.2__fdtB;GCF_000356725.1__fdtB;GCF_000355035.2__fdtB;GCF_001891455.1__fdtB;GCF_001316445.2__wbtC;GCF_002965325.1__fdtB;GCF_001482565.1__fdtB;GCF_000354415.2__fdtB;GCF…
out0318_wzc	1408	761	0.14	0.059	0.24	wzc	cps	GCF_000261045.2__wzc;GCF_002185265.1__wzc;GCF_002416775.1__wzc;GCF_001874725.1__wzc;GCF_000763925.1__wzc;GCF_000958955.1__wzc;GCF_002164855.1__wzc;GCF_002185285.1__wzc;GCF_002591075.1__wzc;GCF_002852285.1__wzc;GCF_002890965.1__wzc;GCF_003036965.1__wzc;GCF_003037555.1__wzc;GCF_001455995.1__wzc;GCF_002239895.1__wzc;GCF_002406555.1__wzc;GCF_002752995.1__wzc;GCF_002853335.1__wzc;GCF_003037475.1__wzc;…
out0367_fdtA	480	131	0.14	0	0.32	fdtA	cps	GCF_002082215.1__qdtA;GCF_000248395.1__qdtA;GCF_002978615.1__fdtA;GCF_002264125.1__qdtA;GCF_002979115.1__fdtA;GCF_002979035.1__fdtA;GCF_002978905.1__fdtA;GCF_000409345.1__fdtA;GCF_001277235.1__fdtA;GCF_002978805.1__fdtA;GCF_000409225.1__fdtA;GCF_002978955.1__fdtA;GCF_900076115.1__qdtA;GCF_002109815.1__qdtA;GCF_001277195.1__qdtA;GCF_002114505.1__qdtA;GCF_900077655.1__qdtA;GCF_002977775.1__qdtA;GCF…
out0299_fnlC	509	129	0.13	0	0.45	fnlC	cps	GCF_002461225.1__qnjB;GCF_003009205.1__qnjB;GCF_001012345.1__wbpI;GCF_002461965.1__qnjB;GCF_000258785.1__qnjB;GCF_002229165.1__qnlB;GCF_002324625.1__qnjB;GCF_000965575.1__qnjB;GCF_000819085.1__wbpI;GCF_002517465.1__qnjB;GCF_002232555.1__qnjB;GCF_002458225.1__wbpI;GCF_002520335.1__wbpI;GCF_000700445.1__wbpI;GCF_002243755.1__wbpI;GCF_002319415.1__wbpI;GCF_002319555.1__wbpI;GCF_002319615.1__wbpI;GCF…
out0477_fnlB	444	114	0.13	0	0.47	fnlB	cps	GCF_000615305.1__fnlB;GCF_001012075.1__fnlB;GCF_000703225.1__fnlB;GCF_000937095.2__fnlB;GCF_002460545.1__fnlB;GCF_000695155.1__fnlB;GCF_001309815.1__fnlB;GCF_003017675.1__fnlB;GCF_000615175.1__fnlB;GCF_001266015.1__fnlB;GCF_002486255.1__fnlB;GCF_001191195.1__fnlB;GCF_001309835.1__fnlB;GCF_001606355.1__fnlB;GCF_002133935.1__fnlB;GCF_002474875.1__fnlB;GCF_003013205.1__fnlB;GCF_000520055.1__fnlB;GCF…
out0230_fnlA	584	156	0.1	0	0.43	fnlA	cps	GCF_001691555.1__fnlA;GCF_002928325.1__fnlA;GCF_001187905.1__fnlA;GCF_001286085.1__fnlA;GCF_900196355.1__fnlA;GCF_000356845.2__fnlA;GCF_001514885.1__fnlA;GCF_002290425.1__fnlA;GCF_900196435.1__fnlA;GCF_900196485.1__fnlA;GCF_900196615.1__fnlA;GCF_001606915.1__fnlA;GCF_000446945.2__fnlA;GCF_001269145.1__fnlA;GCF_002485375.1__fnlA;GCF_003018275.1__fnlA;GCF_900196675.1__fnlA;GCF_900196705.1__fnlA;GCF…
out0008_wcaA	256	120	0.097	0	0.25	wcaA	cps	GCF_002412175.1__wcaA;GCF_900085395.1__wcaA;GCF_002851055.1__wcaA;GCF_001063525.1__wcaA;GCF_001065235.1__wcaA;GCF_002188175.1__wcaA;GCF_000456525.1__wcaA;GCF_000818995.1__wcaA;GCF_002971315.1__wcaA;GCF_001661895.1__wcaA;GCF_002903005.1__wcaA;GCF_002935085.1__wcaA;GCF_002854745.1__wcaA;GCF_000342325.1__wcaA;GCF_002918855.1__wcaA;GCF_001037575.1__wcaA;GCF_002192675.1__wcaA;GCF_001880825.1__wcaA;GCF…
out0046_gmd	608	222	0.085	0	0.29	gmd	cps	GCF_001661985.1__gmd;GCF_900167425.1__gmd;GCF_900115075.1__gmd;GCF_000952095.1__gmd;GCF_000475055.1__gmd;GCF_000220605.1__gmd;GCF_001065805.1__gmd;GCF_001558735.2__gmd;GCF_001059745.1__gmd;GCF_002928355.1__gmd;GCF_002749715.1__gmd;GCF_001476295.1__gmd;GCF_900215435.1__gmd;GCF_001952715.2__gmd;GCF_001598475.1__gmd;GCF_002863945.1__gmd;GCF_001067775.1__gmd;GCF_900185875.1__gmd;GCF_000422085.1__gmd_…
out0061_wcaJ	630	284	0.073	0	0.19	wcaJ	cps	GCF_001701875.1__wcaJ;GCF_002851335.1__wcaJ;GCF_000694735.1__wcaJ;GCF_002184745.1__wcaJ;GCF_001894145.1__wcaJ;GCF_900180495.1__wcaJ;GCF_001033975.1__wcaJ;GCF_900174625.1__wcaJ;GCF_002248135.1__wcaJ;GCF_900181285.1__wcaJ;GCF_900084005.1__wcaJ;GCF_000822425.1__wcaJ;GCF_001611185.1__wcaJ;GCF_000176535.2__wcaJ;GCF_002959295.1__wcaJ;GCF_002967155.1__wcaJ;GCF_000356045.2__wcaJ;GCF_900084775.1__wcaJ;GCF…
out0154_wbaZ	684	257	0.041	0	0.14	wbaZ	cps	GCF_000828775.1__wbaZ;GCF_000422085.1__wbaZ;GCF_002899355.1__wbaZ;GCF_000783975.2__wbaZ;GCF_001643155.1__wbaZ;GCF_001714765.1__wbaZ;GCF_000784865.1__wbaZ;GCF_000534675.1__wbaZ;GCF_000952475.1__wbaZ;GCF_000956825.1__wbaZ;GCF_001023235.1__wbaZ;GCF_001057735.1__wbaZ;GCF_001518165.1__wbaZ;GCF_001518625.1__wbaZ;GCF_000750225.1__wbaZ;GCF_000957835.1__wbaZ;GCF_001037665.1__wbaZ;GCF_900076675.1__wbaZ;GCF…
out0005_HG	477	161	0	0	0	unknown	cps	GCF_001590945.1__HG_1;GCF_002258085.1__HG_1;GCF_002187315.1__HG_1;GCF_900084945.1__HG_1;GCF_900174245.1__HG_1;GCF_000281755.1__HG_1;GCF_001032205.1__HG_1;GCF_001701695.1__HG_1;GCF_900093285.1__HG_1;GCF_002853725.1__HG_1;GCF_000812525.1__HG_1;GCF_003037695.1__HG_1;GCF_000742135.1__HG_1;GCF_002967155.1__HG_1;GCF_002951635.1__HG_1;GCF_002967105.1__HG_1;GCF_900119505.1__HG_1;GCF_900176555.1__HG_1;GCF…
out0006_HG	300	166	0	0	0	unknown	cps	GCF_001663535.1__HG_3;GCF_900085205.1__HG_2;GCF_002187175.1__HG_4;GCF_001534855.2__HG_2;GCF_002186565.1__HG_2;GCF_002258105.1__HG_2;GCF_002187225.1__HG_4;GCF_002239895.1__HG_4;GCF_001034125.1__HG_7;GCF_002187215.1__HG_4;GCF_900173225.1__HG_6;GCF_002187465.1__HG_5;GCF_002187935.1__HG_4;GCF_900172505.1__HG_4;GCF_002188025.1__HG_4;GCF_002264565.1__HG_2;GCF_003010595.1__HG_5;GCF_001062915.1__HG_4;GCF…
out0025_fcl	477	165	0	0	0	fcl	cps	GCF_001056525.1__wcaG;GCF_002464525.1__wcaG;GCF_003008075.1__wcaG;GCF_003008135.1__wcaG;GCF_000493295.2__fcl;GCF_001975285.1__fcl;GCF_002061145.1__fcl;GCF_000430125.1__fcl;GCF_900093085.1__wcaG;GCF_002109745.1__wcaG;GCF_001708245.1__wcaG;GCF_002934745.1__wcaG;GCF_900085025.1__wcaG;GCF_000821565.1__wcaG;GCF_001067475.1__wcaG;GCF_002852065.1__wcaG;GCF_002866675.1__wcaG;GCF_900092925.1__wcaG;GCF_002…
out0141_wbdQ	483	122	0	0	0	wbdQ	cps	GCF_002047875.1__gmm;GCF_002741885.1__gmm;GCF_001448665.1__gmm;GCF_002047625.1__gmm;GCF_001833595.1__gmm;GCF_001570045.1__gmm;GCF_001835085.1__gmm;GCF_001448705.2__gmm;GCF_002108105.1__gmm;GCF_001832605.1__gmm;GCF_001037585.1__gmm;GCF_001834825.1__gmm;GCF_001975625.1__gmm;GCF_002211705.1__gmm;GCF_002049445.1__gmm;GCF_000599425.1__gmm;GCF_001832645.1__gmm;GCF_002265995.1__gmm;GCF_001700855.1__gmm;…
out0431_HG	381	186	0	0	0	unknown	cps	GCF_000219965.1__HG_5;GCF_000294365.1__HG_4;GCF_000813205.1__HG_4;GCF_001033885.1__HG_6;GCF_001060495.1__HG_4;GCF_001903685.3__HG_5;GCF_002164685.1__HG_4;GCF_002187315.1__HG_6;GCF_002211905.1__HG_5;GCF_002248085.1__HG_5;GCF_002262035.1__HG_4;GCF_002262475.1__HG_4;GCF_002264545.1__HG_4;GCF_002369925.1__HG_5;GCF_002406905.1__HG_5;GCF_002417065.1__HG_6;GCF_002740625.1__HG_4;GCF_002775255.1__HG_7;GCF…
out0445_wbuB	499	137	0	0	0	wbuB	cps	GCF_900196355.1__wbwW;GCF_000356845.2__wbwW;GCF_002290425.1__wbwW;GCF_900196435.1__wbwW;GCF_900196485.1__wbwW;GCF_900196615.1__wbwW;GCF_000446945.2__wbwW;GCF_900196675.1__wbwW;GCF_900196705.1__wbwW;GCF_002545575.1__wbwW;GCF_000356625.2__wbwW;GCF_900196495.1__wbwW;GCF_000981805.1__wbwW;GCF_002965495.1__wbwW;GCF_002520135.1__wbwW;GCF_000969495.1__wbwW;GCF_002226895.1__wbwW;GCF_000812785.1__wbwH;GCF…
